# The A53T mutation in α-synuclein enhances pro-inflammatory activation in human microglia

**DOI:** 10.1101/2023.08.29.555300

**Authors:** Marine Krzisch, Bingbing Yuan, Wenyu Chen, Tatsuya Osaki, Dongdong Fu, Carrie Garrett-Engele, Devon Svoboda, Kristin Andrykovich, Mriganka Sur, Rudolf Jaenisch

## Abstract

Parkinson’s disease (PD) is characterized by the aggregation of α-synuclein into Lewy bodies and Lewy neurites in the brain. Microglia-driven neuroinflammation may contribute to neuronal death in PD, however the exact role of microglia remains unclear and has been understudied. The A53T mutation in the gene coding for α-synuclein has been linked to early-onset PD, and exposure to A53T-mutant human α-synuclein increases the potential for inflammation of murine microglia. To date, its effect has not been studied in human microglia. Here, we used 2-dimensional cultures of human iPSC-derived microglia and transplantation of these cells into the mouse brain to assess the effects of the A53T mutation on human microglia. We found that A53T-mutant human microglia had an intrinsically increased propensity towards pro-inflammatory activation upon inflammatory stimulus. Additionally, A53T mutant microglia showed a strong decrease in catalase expression in non-inflammatory conditions, and increased oxidative stress. Our results indicate that A53T mutant human microglia display cell-autonomous phenotypes that may worsen neuronal damage in early-onset PD.
