## Supplementary material for "The A53T mutation in α-synuclein enhances pro-inflammatory activation in human microglia": Table S1

### Sheet: gsea_report_for_na_neg_hallmark
Table S1: Downregulated gene pathways in PD versus isogenic control in vitro differentiated microglia, using the Hallmark gene set collection from MSigDB24 (ftp.broadinstitute.org://pub/gsea/msigdb/human/gene_sets/h.all.v2023.1.Hs.symbols.gmt)
NAME	GS<br> follow link to MSigDB	GS DETAILS	SIZE	ES	NES	NOM p-val	FDR q-val	FWER p-val	RANK AT MAX	LEADING EDGE
HALLMARK_CHOLESTEROL_HOMEOSTASIS	HALLMARK_CHOLESTEROL_HOMEOSTASIS	Details ...	72	-0.473766	-1.83431	0	0.00950546	0.009	2295	tags=39%, list=15%, signal=45%
HALLMARK_ALLOGRAFT_REJECTION	HALLMARK_ALLOGRAFT_REJECTION	Details ...	176	-0.392014	-1.76272	0	0.00681827	0.013	1332	tags=24%, list=9%, signal=26%
HALLMARK_WNT_BETA_CATENIN_SIGNALING	HALLMARK_WNT_BETA_CATENIN_SIGNALING	Details ...	40	-0.451928	-1.56528	0.0110865	0.0331995	0.09	3819	tags=45%, list=24%, signal=59%
HALLMARK_IL2_STAT5_SIGNALING	HALLMARK_IL2_STAT5_SIGNALING	Details ...	185	-0.343352	-1.53409	0.00240964	0.0332051	0.115	2823	tags=33%, list=18%, signal=40%
HALLMARK_INTERFERON_GAMMA_RESPONSE	HALLMARK_INTERFERON_GAMMA_RESPONSE	Details ...	192	-0.311581	-1.42029	0	0.0818944	0.307	1918	tags=25%, list=12%, signal=28%
HALLMARK_IL6_JAK_STAT3_SIGNALING	HALLMARK_IL6_JAK_STAT3_SIGNALING	Details ...	75	-0.360528	-1.41127	0.0348028	0.0741276	0.331	1449	tags=24%, list=9%, signal=26%
HALLMARK_MYOGENESIS	HALLMARK_MYOGENESIS	Details ...	168	-0.308155	-1.36124	0.0126263	0.0972202	0.473	3084	tags=30%, list=20%, signal=37%
HALLMARK_INTERFERON_ALPHA_RESPONSE	HALLMARK_INTERFERON_ALPHA_RESPONSE	Details ...	95	-0.336181	-1.33971	0.0406699	0.106255	0.541	4105	tags=44%, list=26%, signal=60%
HALLMARK_TNFA_SIGNALING_VIA_NFKB	HALLMARK_TNFA_SIGNALING_VIA_NFKB	Details ...	188	-0.291799	-1.30235	0.0345745	0.128548	0.65	2297	tags=24%, list=15%, signal=28%
HALLMARK_UV_RESPONSE_DN	HALLMARK_UV_RESPONSE_DN	Details ...	134	-0.301259	-1.29003	0.0487805	0.127795	0.692	2461	tags=25%, list=16%, signal=30%
HALLMARK_COMPLEMENT	HALLMARK_COMPLEMENT	Details ...	178	-0.283573	-1.2597	0.040201	0.149402	0.792	1918	tags=21%, list=12%, signal=23%
HALLMARK_APICAL_SURFACE	HALLMARK_APICAL_SURFACE	Details ...	33	-0.378413	-1.23021	0.170115	0.174485	0.874	1205	tags=21%, list=8%, signal=23%
HALLMARK_APOPTOSIS	HALLMARK_APOPTOSIS	Details ...	151	-0.278934	-1.22908	0.0719794	0.162116	0.875	1559	tags=19%, list=10%, signal=20%
HALLMARK_INFLAMMATORY_RESPONSE	HALLMARK_INFLAMMATORY_RESPONSE	Details ...	183	-0.25955	-1.15842	0.136364	0.254078	0.968	1332	tags=17%, list=9%, signal=18%
HALLMARK_KRAS_SIGNALING_DN	HALLMARK_KRAS_SIGNALING_DN	Details ...	126	-0.269257	-1.13771	0.174941	0.274069	0.979	4199	tags=31%, list=27%, signal=42%
HALLMARK_COAGULATION	HALLMARK_COAGULATION	Details ...	118	-0.266471	-1.12975	0.184466	0.27187	0.984	1566	tags=15%, list=10%, signal=17%
HALLMARK_NOTCH_SIGNALING	HALLMARK_NOTCH_SIGNALING	Details ...	31	-0.344592	-1.11309	0.300226	0.287094	0.994	3721	tags=42%, list=24%, signal=55%
HALLMARK_ESTROGEN_RESPONSE_LATE	HALLMARK_ESTROGEN_RESPONSE_LATE	Details ...	176	-0.24991	-1.11299	0.172749	0.271195	0.994	2143	tags=20%, list=14%, signal=23%
HALLMARK_XENOBIOTIC_METABOLISM	HALLMARK_XENOBIOTIC_METABOLISM	Details ...	175	-0.232632	-1.04372	0.333333	0.401911	1	2007	tags=17%, list=13%, signal=19%
HALLMARK_ESTROGEN_RESPONSE_EARLY	HALLMARK_ESTROGEN_RESPONSE_EARLY	Details ...	183	-0.231325	-1.03795	0.350254	0.39596	1	2767	tags=21%, list=18%, signal=26%
HALLMARK_UV_RESPONSE_UP	HALLMARK_UV_RESPONSE_UP		152	-0.230373	-1.00705	0.421951	0.453062	1	2160	tags=17%, list=14%, signal=20%
HALLMARK_BILE_ACID_METABOLISM	HALLMARK_BILE_ACID_METABOLISM		102	-0.197681	-0.819308	0.891765	0.882424	1	2218	tags=16%, list=14%, signal=18%
