## Supplementary material for "The A53T mutation in α-synuclein enhances pro-inflammatory activation in human microglia": Table S2

### Sheet: gsea_report_for_na_pos_hallmark
Table S2: Upregulated gene pathways in PD versus isogenic control in vitro differentiated microglia, using the Hallmark gene set collection from MSigDB24 (ftp.broadinstitute.org://pub/gsea/msigdb/human/gene_sets/h.all.v2023.1.Hs.symbols.gmt)
NAME	GS<br> follow link to MSigDB	GS DETAILS	SIZE	ES	NES	NOM p-val	FDR q-val	FWER p-val	RANK AT MAX	LEADING EDGE
HALLMARK_MYC_TARGETS_V1	HALLMARK_MYC_TARGETS_V1	Details ...	200	0.552945	2.39405	0	0	0	2810	tags=45%, list=18%, signal=54%
HALLMARK_E2F_TARGETS	HALLMARK_E2F_TARGETS	Details ...	200	0.530564	2.31451	0	0	0	3386	tags=48%, list=22%, signal=60%
HALLMARK_G2M_CHECKPOINT	HALLMARK_G2M_CHECKPOINT	Details ...	198	0.530822	2.31088	0	0	0	3623	tags=56%, list=23%, signal=72%
HALLMARK_OXIDATIVE_PHOSPHORYLATION	HALLMARK_OXIDATIVE_PHOSPHORYLATION	Details ...	199	0.507167	2.21783	0	0	0	2651	tags=43%, list=17%, signal=51%
HALLMARK_UNFOLDED_PROTEIN_RESPONSE	HALLMARK_UNFOLDED_PROTEIN_RESPONSE	Details ...	112	0.538151	2.17605	0	0	0	4005	tags=56%, list=26%, signal=75%
HALLMARK_MYC_TARGETS_V2	HALLMARK_MYC_TARGETS_V2	Details ...	58	0.587427	2.14322	0	0	0	3244	tags=60%, list=21%, signal=76%
HALLMARK_MITOTIC_SPINDLE	HALLMARK_MITOTIC_SPINDLE	Details ...	194	0.411642	1.7967	0	0.000505823	0.004	4182	tags=51%, list=27%, signal=68%
HALLMARK_GLYCOLYSIS	HALLMARK_GLYCOLYSIS	Details ...	181	0.405981	1.76493	0	0.00135199	0.011	3280	tags=35%, list=21%, signal=44%
HALLMARK_MTORC1_SIGNALING	HALLMARK_MTORC1_SIGNALING	Details ...	199	0.380129	1.65337	0	0.00603017	0.055	2302	tags=32%, list=15%, signal=37%
HALLMARK_ADIPOGENESIS	HALLMARK_ADIPOGENESIS	Details ...	190	0.379427	1.6429	0	0.00568769	0.058	3091	tags=35%, list=20%, signal=43%
HALLMARK_FATTY_ACID_METABOLISM	HALLMARK_FATTY_ACID_METABOLISM	Details ...	143	0.348504	1.46681	0.00694444	0.0308346	0.309	2884	tags=30%, list=18%, signal=37%
HALLMARK_PROTEIN_SECRETION	HALLMARK_PROTEIN_SECRETION	Details ...	94	0.374312	1.43061	0.0246711	0.0405533	0.41	3917	tags=39%, list=25%, signal=52%
HALLMARK_ANGIOGENESIS	HALLMARK_ANGIOGENESIS	Details ...	28	0.450978	1.39779	0.064695	0.0495336	0.504	2440	tags=39%, list=16%, signal=46%
HALLMARK_EPITHELIAL_MESENCHYMAL_TRANSITION	HALLMARK_EPITHELIAL_MESENCHYMAL_TRANSITION	Details ...	170	0.303442	1.29796	0.0451613	0.113407	0.816	2727	tags=22%, list=17%, signal=26%
HALLMARK_TGF_BETA_SIGNALING	HALLMARK_TGF_BETA_SIGNALING	Details ...	52	0.369046	1.29256	0.111311	0.111732	0.826	3579	tags=42%, list=23%, signal=55%
HALLMARK_P53_PATHWAY	HALLMARK_P53_PATHWAY	Details ...	190	0.292711	1.27967	0.0621931	0.116688	0.857	2727	tags=26%, list=17%, signal=31%
HALLMARK_HEME_METABOLISM	HALLMARK_HEME_METABOLISM	Details ...	184	0.267602	1.15276	0.152709	0.293632	0.997	3012	tags=27%, list=19%, signal=33%
HALLMARK_PANCREAS_BETA_CELLS	HALLMARK_PANCREAS_BETA_CELLS	Details ...	24	0.367241	1.09762	0.315315	0.405214	1	3194	tags=29%, list=20%, signal=37%
HALLMARK_SPERMATOGENESIS	HALLMARK_SPERMATOGENESIS	Details ...	101	0.272616	1.07726	0.325901	0.433043	1	2118	tags=22%, list=14%, signal=25%
HALLMARK_PI3K_AKT_MTOR_SIGNALING	HALLMARK_PI3K_AKT_MTOR_SIGNALING	Details ...	99	0.269791	1.07197	0.287435	0.424979	1	3108	tags=27%, list=20%, signal=34%
HALLMARK_HYPOXIA	HALLMARK_HYPOXIA		177	0.247639	1.06477	0.311532	0.422183	1	2083	tags=19%, list=13%, signal=21%
HALLMARK_PEROXISOME	HALLMARK_PEROXISOME		94	0.264757	1.04333	0.348534	0.454407	1	2112	tags=23%, list=14%, signal=27%
HALLMARK_KRAS_SIGNALING_UP	HALLMARK_KRAS_SIGNALING_UP		171	0.241092	1.03758	0.35689	0.450265	1	1153	tags=12%, list=7%, signal=12%
HALLMARK_REACTIVE_OXYGEN_SPECIES_PATHWAY	HALLMARK_REACTIVE_OXYGEN_SPECIES_PATHWAY		48	0.295939	1.02996	0.416058	0.449702	1	1221	tags=19%, list=8%, signal=20%
HALLMARK_APICAL_JUNCTION	HALLMARK_APICAL_JUNCTION		185	0.237672	1.02793	0.388618	0.436312	1	3058	tags=22%, list=20%, signal=27%
HALLMARK_DNA_REPAIR	HALLMARK_DNA_REPAIR		148	0.22908	0.963692	0.55184	0.581227	1	3044	tags=27%, list=19%, signal=33%
HALLMARK_ANDROGEN_RESPONSE	HALLMARK_ANDROGEN_RESPONSE		95	0.23087	0.911586	0.654991	0.694687	1	2481	tags=23%, list=16%, signal=27%
HALLMARK_HEDGEHOG_SIGNALING	HALLMARK_HEDGEHOG_SIGNALING		30	0.257796	0.809287	0.772812	0.887033	1	2523	tags=23%, list=16%, signal=28%
