## Supplementary material for "The A53T mutation in α-synuclein enhances pro-inflammatory activation in human microglia": Table S5

### Sheet: gsea_report_for_na_neg_hallmark
Table S5: Downregulated gene pathways in PD versus isogenic control transplanted microglia, using the Hallmark gene set collection from MSigDB24 (ftp.broadinstitute.org://pub/gsea/msigdb/human/gene_sets/h.all.v2023.1.Hs.symbols.gmt)
NAME	GS<br> follow link to MSigDB	GS DETAILS	SIZE	ES	NES	NOM p-val	FDR q-val	FWER p-val	RANK AT MAX	LEADING EDGE
HALLMARK_CHOLESTEROL_HOMEOSTASIS	HALLMARK_CHOLESTEROL_HOMEOSTASIS	Details ...	72	-0.473766	-1.8501	0.00227273	0.00299442	0.003	2295	tags=39%, list=15%, signal=45%
HALLMARK_ALLOGRAFT_REJECTION	HALLMARK_ALLOGRAFT_REJECTION	Details ...	176	-0.392014	-1.7496	0	0.00690605	0.014	1332	tags=24%, list=9%, signal=26%
HALLMARK_WNT_BETA_CATENIN_SIGNALING	HALLMARK_WNT_BETA_CATENIN_SIGNALING	Details ...	40	-0.451928	-1.5856	0.0117925	0.0279125	0.074	3819	tags=45%, list=24%, signal=59%
HALLMARK_IL2_STAT5_SIGNALING	HALLMARK_IL2_STAT5_SIGNALING	Details ...	185	-0.343352	-1.54095	0.00263852	0.0339287	0.118	2823	tags=33%, list=18%, signal=40%
HALLMARK_IL6_JAK_STAT3_SIGNALING	HALLMARK_IL6_JAK_STAT3_SIGNALING	Details ...	75	-0.360528	-1.43275	0.0389016	0.0691532	0.284	1449	tags=24%, list=9%, signal=26%
HALLMARK_INTERFERON_GAMMA_RESPONSE	HALLMARK_INTERFERON_GAMMA_RESPONSE	Details ...	192	-0.311581	-1.4045	0.0103093	0.0755472	0.346	1918	tags=25%, list=12%, signal=28%
HALLMARK_INTERFERON_ALPHA_RESPONSE	HALLMARK_INTERFERON_ALPHA_RESPONSE	Details ...	95	-0.336181	-1.3665	0.0368664	0.0923452	0.465	4105	tags=44%, list=26%, signal=60%
HALLMARK_MYOGENESIS	HALLMARK_MYOGENESIS	Details ...	168	-0.308155	-1.35577	0.0200501	0.0889457	0.497	3084	tags=30%, list=20%, signal=37%
HALLMARK_TNFA_SIGNALING_VIA_NFKB	HALLMARK_TNFA_SIGNALING_VIA_NFKB	Details ...	188	-0.291799	-1.30276	0.0283505	0.123351	0.66	2297	tags=24%, list=15%, signal=28%
HALLMARK_UV_RESPONSE_DN	HALLMARK_UV_RESPONSE_DN	Details ...	134	-0.301259	-1.29598	0.0262009	0.119279	0.687	2461	tags=25%, list=16%, signal=30%
HALLMARK_COMPLEMENT	HALLMARK_COMPLEMENT	Details ...	178	-0.283573	-1.27492	0.0440415	0.127558	0.76	1918	tags=21%, list=12%, signal=23%
HALLMARK_APICAL_SURFACE	HALLMARK_APICAL_SURFACE	Details ...	33	-0.378413	-1.24161	0.156701	0.154997	0.849	1205	tags=21%, list=8%, signal=23%
HALLMARK_APOPTOSIS	HALLMARK_APOPTOSIS	Details ...	151	-0.278934	-1.20843	0.1	0.185351	0.907	1559	tags=19%, list=10%, signal=20%
HALLMARK_INFLAMMATORY_RESPONSE	HALLMARK_INFLAMMATORY_RESPONSE	Details ...	183	-0.25955	-1.16644	0.106771	0.23526	0.966	1332	tags=17%, list=9%, signal=18%
HALLMARK_KRAS_SIGNALING_DN	HALLMARK_KRAS_SIGNALING_DN	Details ...	126	-0.269257	-1.15177	0.1875	0.244715	0.981	4199	tags=31%, list=27%, signal=42%
HALLMARK_NOTCH_SIGNALING	HALLMARK_NOTCH_SIGNALING	Details ...	31	-0.344592	-1.12906	0.277523	0.273103	0.989	3721	tags=42%, list=24%, signal=55%
HALLMARK_COAGULATION	HALLMARK_COAGULATION	Details ...	118	-0.266471	-1.11469	0.239336	0.285271	0.994	1566	tags=15%, list=10%, signal=17%
HALLMARK_ESTROGEN_RESPONSE_LATE	HALLMARK_ESTROGEN_RESPONSE_LATE	Details ...	176	-0.24991	-1.11185	0.206186	0.274656	0.995	2143	tags=20%, list=14%, signal=23%
HALLMARK_XENOBIOTIC_METABOLISM	HALLMARK_XENOBIOTIC_METABOLISM	Details ...	175	-0.232632	-1.05092	0.306905	0.389508	1	2007	tags=17%, list=13%, signal=19%
HALLMARK_ESTROGEN_RESPONSE_EARLY	HALLMARK_ESTROGEN_RESPONSE_EARLY	Details ...	183	-0.231325	-1.02882	0.369898	0.420475	1	2767	tags=21%, list=18%, signal=26%
HALLMARK_UV_RESPONSE_UP	HALLMARK_UV_RESPONSE_UP		152	-0.230373	-1.00792	0.4	0.452497	1	2160	tags=17%, list=14%, signal=20%
HALLMARK_BILE_ACID_METABOLISM	HALLMARK_BILE_ACID_METABOLISM		102	-0.197681	-0.81115	0.891204	0.895692	1	2218	tags=16%, list=14%, signal=18%
